# Selective vulnerability of excitatory cortical neurons to ZMYND11 loss reveals cell-type-specific mechanisms of neurodevelopmental disorder risk

**DOI:** 10.64898/2026.06.16.732737

**Authors:** Xuyao Chang, Megan McKinley, Wenqi Li, Inah Yang, Elena Albizzati, Eri Iwasawa, Feng Guo, Amelle Shillington, Jason Tchieu

## Abstract

Excitation/inhibition (E:I) imbalance is a convergent mechanism in neurodevelopmental disorders (NDDs), yet whether NDD risk genes disrupt excitatory and inhibitory neurons through shared or distinct molecular programs remains poorly understood. Using human pluripotent stem cell-derived cortical projection and medial ganglionic eminence-like inhibitory neurons, we show that loss-of-function mutations in the chromatin reader ZMYND11 produce cell-type-selective vulnerability in cortical excitatory neurons. ZMYND11-deficient excitatory neurons exhibit hyperexcitability accompanied by de-repression of BMP signaling, dysregulation of glutamate receptor expression, and a shift toward non-brain splicing isoforms, whereas these molecular signatures are largely absent in ZMYND11-deficient inhibitory neurons. This cell-type selectivity is associated with differential upregulation of RBFOX family splicing regulators.

Structure-function analysis reveals that MYND domain is required for normal progenitor dynamics and neuronal excitability. Together, these findings indicate that E:I imbalance in ZMYND11-associated NDD arises primarily from cell-type-selective vulnerability of excitatory cortical projection neurons and identify MYND domain as a critical determinant of neuronal function.

**Highlights:**

- ZMYND11-deficient excitatory neurons (ExNs) show hyperexcitability.
- Altered BMP signaling & glutamate receptor levels are implicated in mutant ExNs.
- Inhibitory neurons show attenuated response to ZMYND11 loss.
- The MYND domain in ZMYND11 is a critical regulator of neuronal excitability.
