## Supplementary material for "Selective vulnerability of excitatory cortical neurons to ZMYND11 loss reveals cell-type-specific mechanisms of neurodevelopmental disorder risk": Table S3

### Sheet: Antibody Dilution
	SOURCE	IDENTIFIER	IF	WB	Flow Cytometry
NANOG	Cell Signaling Technology	Cat# 4903S; RRID:AB_10559205	1:100
SOX2	Invitrogen	Cat# 14-9811-82; RRID:AB_11219471	1:500
ZMYND11 (Sigma)	Sigma-Aldrich	Cat# ABE1889		1:1000
ZMYND11 (Thermo)	Thermo Fisher Scientific	Cat# PA5-27899; RRID:AB_2545375		1:1000
FOXG1	Abcam	Cat# ab196868; RRID:AB_2892604	1:500		1:600
PAX6	R&D Systems	Cat# AF8150; RRID:AB_2827378	1:300
NKX2-1	Abcam	Cat# ab76013; RRID: AB_1310784	1:100
TBR2	Invitrogen	Cat# 14-4877-82; RRID:AB_2572882			1:300
TBR1	Abcam	Cat# ab31940; RRID:AB_2200219			1:600
MAP2	Sigma-Aldrich	Cat# M1406; RRID:AB_477171	1:200
TUJ1	Novus Biologicals	Cat# NB100-1612; RRID:AB_10000548	1:1000
SYN1	SYSY	Cat# 106 011; RRID:AB_2619772	1:1000
VGLUT2	Abcam	Cat# ab101760; RRID:AB_10712030	1:500
GAD67	Sigma-Aldrich	Cat# MAB5406; RRID: AB_2278725	1:500
GAPDH	Santa Cruz Biotechnology	Cat# sc-32233; RRID:AB_627679		1:4000
Secondary Antibodies	Jackson ImmunoResearch		1:1000		1:500
HRP Antibodies	Cell Signaling Technology			1:10000
